# Affinity proteomic dissection of the human nuclear cap-binding complex interactome

**DOI:** 10.1101/2020.04.20.048470

**Authors:** Yuhui Dou, Svetlana Kalmykova, Maria Pashkova, Mehrnoosh Oghbaie, Hua Jiang, Kelly R. Molloy, Brian T. Chait, Michael P. Rout, David Fenyö, Torben Heick Jensen, Ilya Altukhov, John LaCava

**Author notes:** Equal contribution (Yuhui Dou, Svetlana Kalmykova, Maria Pashkova). Correspondence to IA and JL.

## Abstract

A 5’, 7-methylguanosine cap is a quintessential feature of RNA polymerase II-transcribed RNAs, and a textbook aspect of co-transcriptional RNA processing. The cap is bound by the cap-binding complex (CBC), canonically consisting of nuclear cap-binding proteins 1 and 2 (NCBP1/2). The CBC has come under renewed investigative interest in recent years due to its participation in RNA-fate decisions via interactions with RNA productive factors as well as with adapters of the degradative RNA exosome - including the proteins SRRT (a.k.a. ARS2) and ZC3H18, and macromolecular assemblies such as the nuclear exosome targeting (NEXT) complex and the poly(A) exosome targeting (PAXT) connection. A novel cap-binding protein, NCBP3, was recently proposed to form an alternative, non-canonical CBC together with NCBP1, and to interact with the canonical CBC along with the protein SRRT. The theme of post-transcriptional RNA fate, and how it relates to co-transcriptional ribonucleoprotein assembly is abundant with complicated, ambiguous, and likely incomplete models. In an effort to clarify the compositions of NCBP1-, 2-, and 3-related macromolecular assemblies, including their intersections and differences, we have applied an affinity capture-based interactome screening approach, where the experimental design and data processing have been modified and updated to identify interactome differences between targets under a range of experimental conditions, in the context of label-free quantitative mass spectrometry. This study generated a comprehensive view of NCBP-protein interactions in the ribonucleoprotein context and demonstrates the potential of our approach to benefit the interpretation of complex biological pathways.
