## Supplemental Figures and Tables for "Affinity proteomic dissection of the human nuclear cap-binding complex interactome": FN_proteins_never_passed_ttest.csv

Protein.ID	Gene.name	Group	Experiments where FN	Experiments where TP
O75694;O75694-2	NUP155	NPC-related	NCBP2-LAP, multi-well_NCBP2_20	NA
P78406	RAE1	NPC-related	NCBP2-LAP, multi-well_NCBP2_10	NA
Q5SRE5;Q5SRE5-2	NUP188	NPC-related	NCBP2-LAP, multi-well_NCBP2_10	NA
Q8TEM1;Q8TEM1-2	NUP210	NPC-related	NCBP2-LAP, multi-well_NCBP2_20	NA
O43175	PHGDH	no group	NCBP2-LAP, multi-well_NCBP2_20	NA
O60264;P28370-2;P28370	SMARCA5	no group	NCBP2-LAP, multi-well_NCBP2_12	NA
O60443;O60443-3;O60443-2	DFNA5	no group	NCBP3-LAP, test tubes_NCBP3_10	NA
O95235;O95235-2	KIF20A	no group	NCBP3-LAP, test tubes_NCBP3_10	NA
O95425-2;O95425-4;O95425-3;O95425	SVIL	no group	NCBP1-LAP, multi-well_NCBP1_14	NA
P01718;P01717;A0A075B6K0	IGLV3-16	no group	NCBP3-LAP, test tubes_NCBP3_7; NCBP1-LAP, multi-well_NCBP1_12; NCBP1-LAP, multi-well_NCBP1_18	NA
P04040	CAT	no group	NCBP2-LAP, multi-well_NCBP2_14; NCBP2-LAP, multi-well_NCBP2_7	NA
P04843	RPN1	no group	NCBP3-LAP, test tubes_NCBP3_7; NCBP2-LAP, multi-well_NCBP2_20	NA
P04844-2;P04844	RPN2	no group	NCBP1-LAP, multi-well_NCBP1_7	NA
P05089-2;P05089;P05089-3	ARG1	no group	NCBP2-LAP, multi-well_NCBP2_7	NA
P06576	ATP5B	no group	NCBP2-LAP, multi-well_NCBP2_20	NA
P07237	P4HB	no group	NCBP3-LAP, test tubes_NCBP3_18	NA
P11387;Q969P6-2;Q969P6	TOP1	no group	NCBP3-LAP, test tubes_NCBP3_10; NCBP2-LAP, multi-well_NCBP2_12	NA
P12814;P12814-3;P12814-2;P12814-4;Q08043	ACTN1	no group	NCBP1-LAP, multi-well_NCBP1_14; NCBP2-LAP, multi-well_NCBP2_14	NA
P14618;P14618-3;P14618-2;P30613-2;P30613	PKM	no group	NCBP1-LAP, multi-well_NCBP1_20	NA
P15880	RPS2	no group	NCBP3-LAP, test tubes_NCBP3_12	NA
P15924;P15924-3;P15924-2	DSP	no group	NCBP2-LAP, multi-well_NCBP2_10	NA
P21333-2;P21333	FLNA	no group	NCBP2-LAP, multi-well_NCBP2_12	NA
P21796	VDAC1	no group	NCBP3-LAP, test tubes_NCBP3_7	NA
P23528;Q9Y281-3	CFL1	no group	NCBP3-LAP, test tubes_NCBP3_12	NA
P27694	RPA1	no group	NCBP3-LAP, test tubes_NCBP3_10	NA
P28288;P28288-2;P28288-3	ABCD3	no group	NCBP3-LAP, test tubes_NCBP3_10	NA
P29966	MARCKS	no group	NCBP1-LAP, multi-well_NCBP1_10	NA
P33240-2;P33240;Q9H0L4	CSTF2;CSTF2T	no group	NCBP3-LAP, test tubes_NCBP3_10	NA
P33991	MCM4	no group	NCBP3-LAP, test tubes_NCBP3_10	NA
P35579;P35579-2;REV__Q9UKV3-5;REV__Q9UKV3	MYH9	no group	NCBP1-LAP, multi-well_NCBP1_12	NA
P38646	HSPA9	no group	NCBP1-LAP, multi-well_NCBP1_12; NCBP2-LAP, multi-well_NCBP2_7	NA
P46776	RPL27A	no group	NCBP1-LAP, multi-well_NCBP1_20	NA
P49755	TMED10	no group	NCBP3-LAP, test tubes_NCBP3_10	NA
P51610-2;P51610;P51610-4;P51610-3	HCFC1	no group	NCBP3-LAP, test tubes_NCBP3_10	NA
P58107	EPPK1	no group	NCBP3-LAP, test tubes_NCBP3_7	NA
P61254;Q9UNX3	RPL26;RPL26L1	no group	NCBP3-LAP, test tubes_NCBP3_12; NCBP1-LAP, multi-well_NCBP1_7	NA
P61964	WDR5	no group	NCBP3-LAP, test tubes_NCBP3_10	NA
P62753	RPS6	no group	NCBP3-LAP, test tubes_NCBP3_12	NA
P62906	RPL10A	no group	NCBP1-LAP, multi-well_NCBP1_18	NA
P63173	RPL38	no group	NCBP3-LAP, test tubes_NCBP3_7	NA
P80723;P80723-2	BASP1	no group	NCBP1-LAP, multi-well_NCBP1_10	NA
Q01650;Q9UM01;Q92536	SLC7A5	no group	NCBP1-LAP, multi-well_NCBP1_7; NCBP2-LAP, multi-well_NCBP2_20	NA
Q01813;Q01813-2	PFKP	no group	NCBP3-LAP, test tubes_NCBP3_12	NA
Q02413;Q02413-2	DSG1	no group	NCBP2-LAP, multi-well_NCBP2_10; NCBP2-LAP, multi-well_NCBP2_12; NCBP2-LAP, multi-well_NCBP2_14; NCBP2-LAP, multi-well_NCBP2_18	NA
Q07157-2;Q07157	TJP1	no group	NCBP1-LAP, multi-well_NCBP1_14	NA
Q13085-3;Q13085-2;Q13085;Q13085-4;O00763-3;O00763-2;O00763	ACACA;ACACB	no group	NCBP3-LAP, test tubes_NCBP3_10	NA
Q13148;Q13148-4	TARDBP	no group	NCBP3-LAP, test tubes_NCBP3_7; NCBP1-LAP, multi-well_NCBP1_10	NA
Q13813;Q13813-3;REV__Q04637-6;REV__Q04637-7;REV__Q04637-5;REV__Q04637-4;REV__Q04637-3;REV__Q04637;REV__Q04637-8;REV__Q04637-9	SPTAN1	no group	NCBP3-LAP, test tubes_NCBP3_7	NA
Q14157-4;Q14157-1	UBAP2L	no group	NCBP1-LAP, multi-well_NCBP1_10; NCBP2-LAP, multi-well_NCBP2_10	NA
Q14160;Q14160-3;Q14160-2;Q9BTT6-2;Q9BTT6	SCRIB	no group	NCBP1-LAP, multi-well_NCBP1_14	NA
Q14690	PDCD11	no group	NCBP2-LAP, multi-well_NCBP2_12	NA
Q14980;Q14980-4;Q14980-3;Q14980-5	NUMA1	no group	NCBP3-LAP, test tubes_NCBP3_18	NA
Q15042-4;Q15042;Q15042-3	RAB3GAP1	no group	NCBP3-LAP, test tubes_NCBP3_10	NA
Q16643;Q16643-3;Q16643-2	DBN1	no group	NCBP2-LAP, multi-well_NCBP2_14	NA
Q5JRA6-2;Q5JRA6;Q5JRA6-4;Q5JRA6-3	MIA3	no group	NCBP3-LAP, test tubes_NCBP3_10	NA
Q6SPF0	SAMD1	no group	NCBP3-LAP, test tubes_NCBP3_10	NA
Q7Z2Z1-2;Q7Z2Z1	TICRR	no group	NCBP3-LAP, test tubes_NCBP3_10	NA
Q7Z417;Q7Z417-2	NUFIP2	no group	NCBP3-LAP, test tubes_NCBP3_12	NA
Q7Z739	YTHDF3	no group	NCBP3-LAP, test tubes_NCBP3_10	NA
Q8N3V7-2;Q8N3V7-3;Q8N3V7	SYNPO	no group	NCBP2-LAP, multi-well_NCBP2_12	NA
Q8N684-2;Q8N684;Q8N684-3	CPSF7	no group	NCBP2-LAP, multi-well_NCBP2_12	NA
Q92538-3;Q92538-2;Q92538	GBF1	no group	NCBP3-LAP, test tubes_NCBP3_10	NA
Q96I24;Q96I24-2	FUBP3	no group	NCBP2-LAP, multi-well_NCBP2_10	NA
Q96ST3	SIN3A	no group	NCBP3-LAP, test tubes_NCBP3_10	NA
Q99613-2;Q99613;B5ME19	EIF3C;EIF3CL	no group	NCBP3-LAP, test tubes_NCBP3_18	NA
Q99880;Q99879;Q99877;Q93079;Q5QNW6;P62807;P58876;P57053;O60814;Q5QNW6-2;Q96A08	HIST1H2BL;HIST1H2BM;HIST1H2BN;HIST1H2BH;HIST2H2BF;HIST1H2BC;HIST1H2BD;H2BFS;HIST1H2BK;HIST1H2BA	no group	NCBP2-LAP, multi-well_NCBP2_20	NA
Q99959-2;Q99959	PKP2	no group	NCBP2-LAP, multi-well_NCBP2_14	NA
Q9BQ39	DDX50	no group	NCBP3-LAP, test tubes_NCBP3_10	NA
Q9BUI4	POLR3C	no group	NCBP3-LAP, test tubes_NCBP3_10	NA
Q9BZQ8	FAM129A	no group	NCBP3-LAP, test tubes_NCBP3_10	NA
Q9H3P7	ACBD3	no group	NCBP3-LAP, test tubes_NCBP3_10	NA
Q9H583	HEATR1	no group	NCBP2-LAP, multi-well_NCBP2_12	NA
Q9H6W3;Q9H6W3-2	NO66	no group	NCBP3-LAP, test tubes_NCBP3_10	NA
Q9NR31;Q9NR31-2;Q9Y6B6	SAR1A;SAR1B	no group	NCBP3-LAP, test tubes_NCBP3_10	NA
Q9NVR2	INTS10	no group	NCBP3-LAP, test tubes_NCBP3_10	NA
Q9P2E9;Q9P2E9-3;Q8N4C6-6;Q8N4C6-11;Q8N4C6-4;Q8N4C6-9;Q8N4C6-2;Q8N4C6;Q8N4C6-5;Q8N4C6-10;Q8N4C6-7	RRBP1	no group	NCBP2-LAP, multi-well_NCBP2_12	NA
Q9UHB6;Q9UHB6-2;Q9UHB6-3;Q9BT23	LIMA1	no group	NCBP1-LAP, multi-well_NCBP1_14; NCBP2-LAP, multi-well_NCBP2_20	NA
Q9UN86-2;Q9UN86	G3BP2	no group	NCBP3-LAP, test tubes_NCBP3_12	NA
Q9Y262;Q9Y262-2	EIF3L	no group	NCBP3-LAP, test tubes_NCBP3_18	NA
Q9Y295	DRG1	no group	NCBP3-LAP, test tubes_NCBP3_10	NA
Q9Y5A9;Q9Y5A9-2	YTHDF2	no group	NCBP2-LAP, multi-well_NCBP2_10	NA
