## Supplemental Figures and Tables for "Affinity proteomic dissection of the human nuclear cap-binding complex interactome": FN_proteins_passed_ttest_once.csv

Protein.ID	Gene.name	Group	Experiments where FN	Experiments where TP
Q9BXP5-4;Q9BXP5-2;Q9BXP5-3;Q9BXP5;Q9BXP5-5	SRRT	NCBP1/2-related	NCBP3-LAP, test tubes_NCBP3_18	NCBP3-LAP, test tubes_NCBP3_12; NCBP3-LAP, test tubes_NCBP3_7; NCBP1-LAP, multi-well_NCBP1_10; NCBP1-LAP, multi-well_NCBP1_12; NCBP1-LAP, multi-well_NCBP1_14; NCBP1-LAP, multi-well_NCBP1_18; NCBP1-LAP, multi-well_NCBP1_20; NCBP1-LAP, multi-well_NCBP1_7; NCBP2-LAP, multi-well_NCBP2_12; NCBP2-LAP, multi-well_NCBP2_14; NCBP2-LAP, multi-well_NCBP2_18; NCBP2-LAP, multi-well_NCBP2_20; NCBP2-LAP, multi-…
P84090	ERH	ERH-related	NCBP2-LAP, multi-well_NCBP2_18	NCBP3-LAP, test tubes_NCBP3_10; NCBP3-LAP, test tubes_NCBP3_12; NCBP3-LAP, test tubes_NCBP3_18; NCBP3-LAP, test tubes_NCBP3_7; NCBP1-LAP, multi-well_NCBP1_10; NCBP1-LAP, multi-well_NCBP1_12; NCBP1-LAP, multi-well_NCBP1_18; NCBP1-LAP, multi-well_NCBP1_7
P38919	EIF4A3	EJC-related	NCBP1-LAP, multi-well_NCBP1_14	NCBP3-LAP, test tubes_NCBP3_12; NCBP3-LAP, test tubes_NCBP3_7; NCBP1-LAP, multi-well_NCBP1_10; NCBP1-LAP, multi-well_NCBP1_12; NCBP1-LAP, multi-well_NCBP1_18; NCBP1-LAP, multi-well_NCBP1_20; NCBP1-LAP, multi-well_NCBP1_7; NCBP2-LAP, multi-well_NCBP2_12; NCBP2-LAP, multi-well_NCBP2_18; NCBP2-LAP, multi-well_NCBP2_20; NCBP2-LAP, multi-well_NCBP2_7
Q9UKV3-5;Q9UKV3;Q9UKV3-3;Q9UKV3-2	ACIN1	EJC-related	NCBP3-LAP, test tubes_NCBP3_12	NCBP3-LAP, test tubes_NCBP3_10; NCBP3-LAP, test tubes_NCBP3_18; NCBP3-LAP, test tubes_NCBP3_7; NCBP1-LAP, multi-well_NCBP1_10; NCBP1-LAP, multi-well_NCBP1_12; NCBP1-LAP, multi-well_NCBP1_18; NCBP1-LAP, multi-well_NCBP1_7; NCBP2-LAP, multi-well_NCBP2_12
Q13838;Q13838-2	DDX39B	THO/TREX-related	NCBP2-LAP, multi-well_NCBP2_18	NCBP3-LAP, test tubes_NCBP3_12; NCBP3-LAP, test tubes_NCBP3_18; NCBP3-LAP, test tubes_NCBP3_7; NCBP1-LAP, multi-well_NCBP1_10; NCBP1-LAP, multi-well_NCBP1_12; NCBP1-LAP, multi-well_NCBP1_18; NCBP1-LAP, multi-well_NCBP1_20; NCBP1-LAP, multi-well_NCBP1_7; NCBP2-LAP, multi-well_NCBP2_12; NCBP2-LAP, multi-well_NCBP2_20
O00571-2;O00571;O15523-2;O15523;O15523-3;Q9NQI0-3;Q9NQI0-2;Q9NQI0-4;Q9NQI0	DDX3X;DDX3Y	Spliceosome	NCBP2-LAP, multi-well_NCBP2_12; NCBP2-LAP, multi-well_NCBP2_18	NCBP3-LAP, test tubes_NCBP3_7; NCBP1-LAP, multi-well_NCBP1_12
O15042;O15042-2;O15042-3	U2SURP	Spliceosome	NCBP3-LAP, test tubes_NCBP3_12	NCBP3-LAP, test tubes_NCBP3_18; NCBP3-LAP, test tubes_NCBP3_7; NCBP2-LAP, multi-well_NCBP2_12
O43143	DHX15	Spliceosome	NCBP3-LAP, test tubes_NCBP3_7; NCBP1-LAP, multi-well_NCBP1_18; NCBP2-LAP, multi-well_NCBP2_12	NCBP1-LAP, multi-well_NCBP1_10; NCBP1-LAP, multi-well_NCBP1_12; NCBP1-LAP, multi-well_NCBP1_20; NCBP2-LAP, multi-well_NCBP2_18; NCBP2-LAP, multi-well_NCBP2_20
O43290	SART1	Spliceosome	NCBP3-LAP, test tubes_NCBP3_10; NCBP3-LAP, test tubes_NCBP3_18	NCBP3-LAP, test tubes_NCBP3_12; NCBP3-LAP, test tubes_NCBP3_7; NCBP1-LAP, multi-well_NCBP1_12; NCBP1-LAP, multi-well_NCBP1_18; NCBP1-LAP, multi-well_NCBP1_7; NCBP2-LAP, multi-well_NCBP2_12
O43390;O43390-2;O43390-3;O43390-4	HNRNPR	Spliceosome	NCBP2-LAP, multi-well_NCBP2_18	NCBP3-LAP, test tubes_NCBP3_10; NCBP3-LAP, test tubes_NCBP3_12; NCBP3-LAP, test tubes_NCBP3_18; NCBP3-LAP, test tubes_NCBP3_7; NCBP1-LAP, multi-well_NCBP1_12; NCBP1-LAP, multi-well_NCBP1_18; NCBP1-LAP, multi-well_NCBP1_20; NCBP1-LAP, multi-well_NCBP1_7; NCBP2-LAP, multi-well_NCBP2_20
O43719	HTATSF1	Spliceosome	NCBP2-LAP, multi-well_NCBP2_18	NCBP2-LAP, multi-well_NCBP2_12
O60506-2;O60506	SYNCRIP	Spliceosome	NCBP3-LAP, test tubes_NCBP3_12; NCBP3-LAP, test tubes_NCBP3_18	NCBP3-LAP, test tubes_NCBP3_7; NCBP1-LAP, multi-well_NCBP1_12; NCBP1-LAP, multi-well_NCBP1_18; NCBP1-LAP, multi-well_NCBP1_7
O75400;O75400-2;O75400-3	PRPF40A	Spliceosome	NCBP3-LAP, test tubes_NCBP3_12; NCBP3-LAP, test tubes_NCBP3_18; NCBP1-LAP, multi-well_NCBP1_14; NCBP2-LAP, multi-well_NCBP2_14	NCBP3-LAP, test tubes_NCBP3_7; NCBP1-LAP, multi-well_NCBP1_10; NCBP1-LAP, multi-well_NCBP1_12; NCBP1-LAP, multi-well_NCBP1_18; NCBP1-LAP, multi-well_NCBP1_7; NCBP2-LAP, multi-well_NCBP2_12
O75533;O75533-2	SF3B1	Spliceosome	NCBP3-LAP, test tubes_NCBP3_7; NCBP1-LAP, multi-well_NCBP1_14	NCBP1-LAP, multi-well_NCBP1_10; NCBP1-LAP, multi-well_NCBP1_20; NCBP2-LAP, multi-well_NCBP2_10; NCBP2-LAP, multi-well_NCBP2_7
O75643;O75643-2	SNRNP200	Spliceosome	NCBP1-LAP, multi-well_NCBP1_7; NCBP2-LAP, multi-well_NCBP2_7	NCBP3-LAP, test tubes_NCBP3_12; NCBP3-LAP, test tubes_NCBP3_7; NCBP1-LAP, multi-well_NCBP1_10; NCBP1-LAP, multi-well_NCBP1_12; NCBP1-LAP, multi-well_NCBP1_20; NCBP2-LAP, multi-well_NCBP2_10; NCBP2-LAP, multi-well_NCBP2_12; NCBP2-LAP, multi-well_NCBP2_18; NCBP2-LAP, multi-well_NCBP2_20
O94906;O94906-2	PRPF6	Spliceosome	NCBP1-LAP, multi-well_NCBP1_18	NCBP3-LAP, test tubes_NCBP3_12; NCBP3-LAP, test tubes_NCBP3_7; NCBP1-LAP, multi-well_NCBP1_12; NCBP1-LAP, multi-well_NCBP1_7; NCBP2-LAP, multi-well_NCBP2_12; NCBP2-LAP, multi-well_NCBP2_18
P07910-2;P07910;P07910-4;P07910-3;P0DMR1;O60812;B7ZW38;B2RXH8;Q86SE5;Q86SE5-3	HNRNPC;HNRNPCL4;HNRNPCL1;HNRNPCL3;HNRNPCL2	Spliceosome	NCBP1-LAP, multi-well_NCBP1_14; NCBP1-LAP, multi-well_NCBP1_20; NCBP2-LAP, multi-well_NCBP2_18	NCBP3-LAP, test tubes_NCBP3_12; NCBP3-LAP, test tubes_NCBP3_7; NCBP1-LAP, multi-well_NCBP1_10; NCBP1-LAP, multi-well_NCBP1_12; NCBP1-LAP, multi-well_NCBP1_7; NCBP2-LAP, multi-well_NCBP2_10; NCBP2-LAP, multi-well_NCBP2_12; NCBP2-LAP, multi-well_NCBP2_20; NCBP2-LAP, multi-well_NCBP2_7
P09651-3;P09651-2;P09651;Q32P51	HNRNPA1;HNRNPA1L2	Spliceosome	NCBP3-LAP, test tubes_NCBP3_7; NCBP2-LAP, multi-well_NCBP2_18; NCBP2-LAP, multi-well_NCBP2_7	NCBP1-LAP, multi-well_NCBP1_10
P11940;P11940-2;Q9H361;Q4VXU2;Q4VXU2-2;Q96DU9-2;Q96DU9	PABPC1	Spliceosome	NCBP1-LAP, multi-well_NCBP1_14; NCBP2-LAP, multi-well_NCBP2_18; NCBP2-LAP, multi-well_NCBP2_20	NCBP3-LAP, test tubes_NCBP3_12; NCBP3-LAP, test tubes_NCBP3_18; NCBP3-LAP, test tubes_NCBP3_7; NCBP1-LAP, multi-well_NCBP1_10; NCBP1-LAP, multi-well_NCBP1_12; NCBP1-LAP, multi-well_NCBP1_18; NCBP1-LAP, multi-well_NCBP1_20; NCBP1-LAP, multi-well_NCBP1_7; NCBP2-LAP, multi-well_NCBP2_12; NCBP2-LAP, multi-well_NCBP2_7
P17844;P17844-2	DDX5	Spliceosome	NCBP3-LAP, test tubes_NCBP3_7	NCBP1-LAP, multi-well_NCBP1_10; NCBP1-LAP, multi-well_NCBP1_12; NCBP2-LAP, multi-well_NCBP2_10
P22626;P22626-2	HNRNPA2B1	Spliceosome	NCBP1-LAP, multi-well_NCBP1_12	NCBP3-LAP, test tubes_NCBP3_7; NCBP1-LAP, multi-well_NCBP1_10
P26368-2;P26368	U2AF2	Spliceosome	NCBP2-LAP, multi-well_NCBP2_12	NCBP3-LAP, test tubes_NCBP3_7; NCBP1-LAP, multi-well_NCBP1_12; NCBP1-LAP, multi-well_NCBP1_7
P31943	HNRNPH1	Spliceosome	NCBP2-LAP, multi-well_NCBP2_14; NCBP2-LAP, multi-well_NCBP2_18; NCBP2-LAP, multi-well_NCBP2_7	NCBP3-LAP, test tubes_NCBP3_12; NCBP3-LAP, test tubes_NCBP3_7; NCBP1-LAP, multi-well_NCBP1_10; NCBP1-LAP, multi-well_NCBP1_12; NCBP1-LAP, multi-well_NCBP1_7; NCBP2-LAP, multi-well_NCBP2_10
P38159;P38159-2;Q96E39;P38159-3;O75526;Q8N7X1	RBMX;RBMXL1	Spliceosome	NCBP1-LAP, multi-well_NCBP1_18; NCBP1-LAP, multi-well_NCBP1_7	NCBP3-LAP, test tubes_NCBP3_12; NCBP3-LAP, test tubes_NCBP3_7; NCBP1-LAP, multi-well_NCBP1_10; NCBP1-LAP, multi-well_NCBP1_12; NCBP1-LAP, multi-well_NCBP1_20; NCBP2-LAP, multi-well_NCBP2_18; NCBP2-LAP, multi-well_NCBP2_20; NCBP2-LAP, multi-well_NCBP2_7
P49756;P49756-2;P49756-3;P49756-4	RBM25	Spliceosome	NCBP2-LAP, multi-well_NCBP2_12; NCBP2-LAP, multi-well_NCBP2_14	NCBP3-LAP, test tubes_NCBP3_7; NCBP1-LAP, multi-well_NCBP1_12; NCBP1-LAP, multi-well_NCBP1_18; NCBP1-LAP, multi-well_NCBP1_7; NCBP2-LAP, multi-well_NCBP2_10; NCBP2-LAP, multi-well_NCBP2_18
P51991;P51991-2	HNRNPA3	Spliceosome	NCBP2-LAP, multi-well_NCBP2_18	NCBP3-LAP, test tubes_NCBP3_7; NCBP1-LAP, multi-well_NCBP1_12; NCBP1-LAP, multi-well_NCBP1_18; NCBP1-LAP, multi-well_NCBP1_20; NCBP1-LAP, multi-well_NCBP1_7; NCBP2-LAP, multi-well_NCBP2_12; NCBP2-LAP, multi-well_NCBP2_20
P52597	HNRNPF	Spliceosome	NCBP1-LAP, multi-well_NCBP1_18; NCBP1-LAP, multi-well_NCBP1_20; NCBP2-LAP, multi-well_NCBP2_20	NCBP3-LAP, test tubes_NCBP3_12; NCBP3-LAP, test tubes_NCBP3_7; NCBP1-LAP, multi-well_NCBP1_10; NCBP1-LAP, multi-well_NCBP1_12; NCBP1-LAP, multi-well_NCBP1_7; NCBP2-LAP, multi-well_NCBP2_10; NCBP2-LAP, multi-well_NCBP2_12; NCBP2-LAP, multi-well_NCBP2_18
P61978-3;P61978;P61978-2	HNRNPK	Spliceosome	NCBP1-LAP, multi-well_NCBP1_18; NCBP2-LAP, multi-well_NCBP2_12; NCBP2-LAP, multi-well_NCBP2_18	NCBP3-LAP, test tubes_NCBP3_7; NCBP1-LAP, multi-well_NCBP1_12; NCBP1-LAP, multi-well_NCBP1_20; NCBP1-LAP, multi-well_NCBP1_7; NCBP2-LAP, multi-well_NCBP2_7
P62316;P62316-2	SNRPD2	Spliceosome	NCBP3-LAP, test tubes_NCBP3_18; NCBP1-LAP, multi-well_NCBP1_14; NCBP2-LAP, multi-well_NCBP2_12	NCBP3-LAP, test tubes_NCBP3_7; NCBP1-LAP, multi-well_NCBP1_10; NCBP1-LAP, multi-well_NCBP1_12; NCBP1-LAP, multi-well_NCBP1_18; NCBP1-LAP, multi-well_NCBP1_7; NCBP2-LAP, multi-well_NCBP2_18
P62995;P62995-3;P62995-2	TRA2B	Spliceosome	NCBP3-LAP, test tubes_NCBP3_18	NCBP3-LAP, test tubes_NCBP3_12; NCBP3-LAP, test tubes_NCBP3_7
Q00839;Q00839-2	HNRNPU	Spliceosome	NCBP3-LAP, test tubes_NCBP3_7; NCBP2-LAP, multi-well_NCBP2_18; NCBP2-LAP, multi-well_NCBP2_7	NCBP3-LAP, test tubes_NCBP3_12; NCBP1-LAP, multi-well_NCBP1_10; NCBP1-LAP, multi-well_NCBP1_12; NCBP2-LAP, multi-well_NCBP2_10
Q07955;Q07955-3;Q07955-2	SRSF1	Spliceosome	NCBP2-LAP, multi-well_NCBP2_12	NCBP3-LAP, test tubes_NCBP3_12; NCBP3-LAP, test tubes_NCBP3_7; NCBP1-LAP, multi-well_NCBP1_10; NCBP1-LAP, multi-well_NCBP1_12
Q08211;Q08211-2	DHX9	Spliceosome	NCBP3-LAP, test tubes_NCBP3_7; NCBP1-LAP, multi-well_NCBP1_12; NCBP2-LAP, multi-well_NCBP2_18; NCBP2-LAP, multi-well_NCBP2_7	NCBP1-LAP, multi-well_NCBP1_10
Q13242	SRSF9	Spliceosome	NCBP3-LAP, test tubes_NCBP3_18	NCBP3-LAP, test tubes_NCBP3_12; NCBP3-LAP, test tubes_NCBP3_7; NCBP1-LAP, multi-well_NCBP1_12; NCBP1-LAP, multi-well_NCBP1_18; NCBP1-LAP, multi-well_NCBP1_7; NCBP2-LAP, multi-well_NCBP2_12; NCBP2-LAP, multi-well_NCBP2_18; NCBP2-LAP, multi-well_NCBP2_20
Q13247;Q13247-3;Q13247-2	SRSF6	Spliceosome	NCBP3-LAP, test tubes_NCBP3_18; NCBP1-LAP, multi-well_NCBP1_14; NCBP2-LAP, multi-well_NCBP2_18	NCBP3-LAP, test tubes_NCBP3_12; NCBP3-LAP, test tubes_NCBP3_7; NCBP1-LAP, multi-well_NCBP1_10; NCBP1-LAP, multi-well_NCBP1_12; NCBP1-LAP, multi-well_NCBP1_7; NCBP2-LAP, multi-well_NCBP2_12
Q13435	SF3B2	Spliceosome	NCBP1-LAP, multi-well_NCBP1_14	NCBP3-LAP, test tubes_NCBP3_7; NCBP1-LAP, multi-well_NCBP1_10; NCBP1-LAP, multi-well_NCBP1_12; NCBP2-LAP, multi-well_NCBP2_18
Q15029-2;Q15029;Q15029-3	EFTUD2	Spliceosome	NCBP2-LAP, multi-well_NCBP2_12; NCBP2-LAP, multi-well_NCBP2_18	NCBP3-LAP, test tubes_NCBP3_12; NCBP3-LAP, test tubes_NCBP3_7; NCBP1-LAP, multi-well_NCBP1_10; NCBP1-LAP, multi-well_NCBP1_12; NCBP1-LAP, multi-well_NCBP1_20; NCBP2-LAP, multi-well_NCBP2_10; NCBP2-LAP, multi-well_NCBP2_7
Q15459;Q15459-2	SF3A1	Spliceosome	NCBP3-LAP, test tubes_NCBP3_7; NCBP2-LAP, multi-well_NCBP2_12	NCBP1-LAP, multi-well_NCBP1_12; NCBP1-LAP, multi-well_NCBP1_20; NCBP1-LAP, multi-well_NCBP1_7
Q16629-3;Q16629-2;Q16629-4;Q16629	SRSF7	Spliceosome	NCBP3-LAP, test tubes_NCBP3_12; NCBP1-LAP, multi-well_NCBP1_18; NCBP2-LAP, multi-well_NCBP2_18	NCBP3-LAP, test tubes_NCBP3_10; NCBP3-LAP, test tubes_NCBP3_18; NCBP3-LAP, test tubes_NCBP3_7; NCBP1-LAP, multi-well_NCBP1_10; NCBP1-LAP, multi-well_NCBP1_12; NCBP1-LAP, multi-well_NCBP1_20; NCBP1-LAP, multi-well_NCBP1_7; NCBP2-LAP, multi-well_NCBP2_12
Q16630-3;Q16630;Q16630-2	CPSF6	Spliceosome	NCBP2-LAP, multi-well_NCBP2_12	NCBP3-LAP, test tubes_NCBP3_7; NCBP1-LAP, multi-well_NCBP1_12; NCBP1-LAP, multi-well_NCBP1_18
Q6P2Q9	PRPF8	Spliceosome	NCBP1-LAP, multi-well_NCBP1_18	NCBP3-LAP, test tubes_NCBP3_12; NCBP3-LAP, test tubes_NCBP3_7; NCBP1-LAP, multi-well_NCBP1_10; NCBP1-LAP, multi-well_NCBP1_12; NCBP1-LAP, multi-well_NCBP1_20; NCBP1-LAP, multi-well_NCBP1_7; NCBP2-LAP, multi-well_NCBP2_10; NCBP2-LAP, multi-well_NCBP2_12; NCBP2-LAP, multi-well_NCBP2_18; NCBP2-LAP, multi-well_NCBP2_20; NCBP2-LAP, multi-well_NCBP2_7
Q7L014	DDX46	Spliceosome	NCBP3-LAP, test tubes_NCBP3_7; NCBP2-LAP, multi-well_NCBP2_18	NCBP2-LAP, multi-well_NCBP2_14
Q92841;Q92841-1;Q92841-3;Q92841-2	DDX17	Spliceosome	NCBP1-LAP, multi-well_NCBP1_20; NCBP2-LAP, multi-well_NCBP2_18; NCBP2-LAP, multi-well_NCBP2_20	NCBP3-LAP, test tubes_NCBP3_7; NCBP1-LAP, multi-well_NCBP1_12
Q9HCE1;Q9HCE1-2	MOV10	Spliceosome	NCBP3-LAP, test tubes_NCBP3_18	NCBP3-LAP, test tubes_NCBP3_7; NCBP1-LAP, multi-well_NCBP1_12; NCBP1-LAP, multi-well_NCBP1_7
Q9UHX1-6;Q9UHX1-5	PUF60	Spliceosome	NCBP3-LAP, test tubes_NCBP3_10; NCBP1-LAP, multi-well_NCBP1_7	NCBP3-LAP, test tubes_NCBP3_7
Q9UJV9	DDX41	Spliceosome	NCBP2-LAP, multi-well_NCBP2_10	NCBP3-LAP, test tubes_NCBP3_7
Q9UMS4	PRPF19	Spliceosome	NCBP3-LAP, test tubes_NCBP3_18	NCBP3-LAP, test tubes_NCBP3_12; NCBP3-LAP, test tubes_NCBP3_7; NCBP1-LAP, multi-well_NCBP1_10; NCBP1-LAP, multi-well_NCBP1_18; NCBP1-LAP, multi-well_NCBP1_7; NCBP2-LAP, multi-well_NCBP2_12; NCBP2-LAP, multi-well_NCBP2_18
P06748-3;P06748-2;P06748	NPM1	CTCF-related	NCBP1-LAP, multi-well_NCBP1_12; NCBP2-LAP, multi-well_NCBP2_7	NCBP2-LAP, multi-well_NCBP2_20
P09874	PARP1	CTCF-related	NCBP1-LAP, multi-well_NCBP1_7	NCBP1-LAP, multi-well_NCBP1_12; NCBP1-LAP, multi-well_NCBP1_18; NCBP2-LAP, multi-well_NCBP2_20
P11388;P11388-2;P11388-3;P11388-4	TOP2A	CTCF-related	NCBP1-LAP, multi-well_NCBP1_20; NCBP2-LAP, multi-well_NCBP2_12	NCBP1-LAP, multi-well_NCBP1_12; NCBP2-LAP, multi-well_NCBP2_20
Q96KK5;Q99878;Q9BTM1;P0C0S8;Q93077;P20671;Q9BTM1-2;Q7L7L0;Q6FI13;P04908;Q16777;Q8IUE6;Q96QV6;P16104;REV__Q8NB25-3;REV__Q8NB25-4;REV__Q8NB25-2;REV__Q8NB25	HIST1H2AH;HIST1H2AJ;H2AFJ;HIST1H2AG;HIST1H2AC;HIST1H2AD;HIST3H2A;HIST2H2AA3;HIST1H2AB;HIST2H2AC;HIST2H2AB;HIST1H2AA;H2AFX	CTCF-related	NCBP1-LAP, multi-well_NCBP1_12; NCBP2-LAP, multi-well_NCBP2_12	NCBP3-LAP, test tubes_NCBP3_7; NCBP2-LAP, multi-well_NCBP2_20
O00567	NOP56	no group	NCBP1-LAP, multi-well_NCBP1_20; NCBP2-LAP, multi-well_NCBP2_12	NCBP2-LAP, multi-well_NCBP2_20
O43684-2;O43684	BUB3	no group	NCBP2-LAP, multi-well_NCBP2_18	NCBP3-LAP, test tubes_NCBP3_18; NCBP1-LAP, multi-well_NCBP1_18; NCBP2-LAP, multi-well_NCBP2_12
O60841	EIF5B	no group	NCBP3-LAP, test tubes_NCBP3_18; NCBP2-LAP, multi-well_NCBP2_12	NCBP1-LAP, multi-well_NCBP1_12
P04406;P04406-2;O14556	GAPDH	no group	NCBP3-LAP, test tubes_NCBP3_7; NCBP1-LAP, multi-well_NCBP1_20; NCBP1-LAP, multi-well_NCBP1_7; NCBP2-LAP, multi-well_NCBP2_10	NCBP1-LAP, multi-well_NCBP1_18; NCBP2-LAP, multi-well_NCBP2_7
P05141;Q9H0C2	SLC25A5	no group	NCBP2-LAP, multi-well_NCBP2_12; NCBP2-LAP, multi-well_NCBP2_18; NCBP2-LAP, multi-well_NCBP2_20	NCBP3-LAP, test tubes_NCBP3_7
P07437;A6NNZ2	TUBB	no group	NCBP3-LAP, test tubes_NCBP3_18; NCBP3-LAP, test tubes_NCBP3_7; NCBP2-LAP, multi-well_NCBP2_12; NCBP2-LAP, multi-well_NCBP2_20	NCBP1-LAP, multi-well_NCBP1_12
P08195-3;P08195;P08195-4;P08195-2	SLC3A2	no group	NCBP2-LAP, multi-well_NCBP2_20	NCBP1-LAP, multi-well_NCBP1_10
P08238;Q58FF7	HSP90AB1	no group	NCBP2-LAP, multi-well_NCBP2_18	NCBP3-LAP, test tubes_NCBP3_7; NCBP1-LAP, multi-well_NCBP1_10
P08865	RPSA	no group	NCBP3-LAP, test tubes_NCBP3_12; NCBP1-LAP, multi-well_NCBP1_20; NCBP1-LAP, multi-well_NCBP1_7; NCBP2-LAP, multi-well_NCBP2_18; NCBP2-LAP, multi-well_NCBP2_20	NCBP3-LAP, test tubes_NCBP3_7; NCBP1-LAP, multi-well_NCBP1_10; NCBP1-LAP, multi-well_NCBP1_12
P0DMV8;P0DMV9;P0DMV8-2	HSPA1A;HSPA1B	no group	NCBP1-LAP, multi-well_NCBP1_12	NCBP3-LAP, test tubes_NCBP3_7; NCBP1-LAP, multi-well_NCBP1_10
P10809;P10809-2	HSPD1	no group	NCBP2-LAP, multi-well_NCBP2_10	NCBP1-LAP, multi-well_NCBP1_18
P11021	HSPA5	no group	NCBP2-LAP, multi-well_NCBP2_10; NCBP2-LAP, multi-well_NCBP2_14; NCBP2-LAP, multi-well_NCBP2_7	NCBP1-LAP, multi-well_NCBP1_10; NCBP1-LAP, multi-well_NCBP1_12; NCBP2-LAP, multi-well_NCBP2_12
P11142;P11142-2	HSPA8	no group	NCBP1-LAP, multi-well_NCBP1_10	NCBP3-LAP, test tubes_NCBP3_7
P13639	EEF2	no group	NCBP1-LAP, multi-well_NCBP1_18	NCBP2-LAP, multi-well_NCBP2_12
P14866;P14866-2	HNRNPL	no group	NCBP3-LAP, test tubes_NCBP3_10; NCBP2-LAP, multi-well_NCBP2_12; NCBP2-LAP, multi-well_NCBP2_20	NCBP3-LAP, test tubes_NCBP3_7; NCBP1-LAP, multi-well_NCBP1_10; NCBP1-LAP, multi-well_NCBP1_12; NCBP1-LAP, multi-well_NCBP1_18; NCBP1-LAP, multi-well_NCBP1_20; NCBP1-LAP, multi-well_NCBP1_7; NCBP2-LAP, multi-well_NCBP2_18
P16989;P16989-2;P16989-3	YBX3	no group	NCBP3-LAP, test tubes_NCBP3_12	NCBP3-LAP, test tubes_NCBP3_18; NCBP3-LAP, test tubes_NCBP3_7; NCBP1-LAP, multi-well_NCBP1_12; NCBP1-LAP, multi-well_NCBP1_7; NCBP2-LAP, multi-well_NCBP2_12
P18124	RPL7	no group	NCBP3-LAP, test tubes_NCBP3_12	NCBP3-LAP, test tubes_NCBP3_7; NCBP1-LAP, multi-well_NCBP1_10; NCBP1-LAP, multi-well_NCBP1_12; NCBP2-LAP, multi-well_NCBP2_20
P19338	NCL	no group	NCBP1-LAP, multi-well_NCBP1_12; NCBP1-LAP, multi-well_NCBP1_14; NCBP2-LAP, multi-well_NCBP2_18	NCBP3-LAP, test tubes_NCBP3_7; NCBP1-LAP, multi-well_NCBP1_10
P23246;P23246-2	SFPQ	no group	NCBP3-LAP, test tubes_NCBP3_7	NCBP2-LAP, multi-well_NCBP2_20
P23396;P23396-2	RPS3	no group	NCBP2-LAP, multi-well_NCBP2_12; NCBP2-LAP, multi-well_NCBP2_18	NCBP3-LAP, test tubes_NCBP3_7; NCBP1-LAP, multi-well_NCBP1_10; NCBP1-LAP, multi-well_NCBP1_12; NCBP2-LAP, multi-well_NCBP2_20
P25705;P25705-2;P25705-3	ATP5A1	no group	NCBP1-LAP, multi-well_NCBP1_20	NCBP1-LAP, multi-well_NCBP1_10; NCBP1-LAP, multi-well_NCBP1_18
P26599;P26599-2;P26599-3	PTBP1	no group	NCBP3-LAP, test tubes_NCBP3_18	NCBP1-LAP, multi-well_NCBP1_12; NCBP1-LAP, multi-well_NCBP1_18; NCBP2-LAP, multi-well_NCBP2_12; NCBP2-LAP, multi-well_NCBP2_20
P27635;Q96L21	RPL10;RPL10L	no group	NCBP3-LAP, test tubes_NCBP3_12	NCBP2-LAP, multi-well_NCBP2_20
P35268	RPL22	no group	NCBP3-LAP, test tubes_NCBP3_12; NCBP1-LAP, multi-well_NCBP1_7	NCBP1-LAP, multi-well_NCBP1_12; NCBP1-LAP, multi-well_NCBP1_18
P39023;Q92901	RPL3	no group	NCBP3-LAP, test tubes_NCBP3_12	NCBP2-LAP, multi-well_NCBP2_20
P42704;Q9NP80-3;Q9NP80-2;Q9NP80	LRPPRC	no group	NCBP1-LAP, multi-well_NCBP1_18; NCBP2-LAP, multi-well_NCBP2_12	NCBP3-LAP, test tubes_NCBP3_7; NCBP1-LAP, multi-well_NCBP1_10; NCBP1-LAP, multi-well_NCBP1_7
P43243;P43243-2	MATR3	no group	NCBP1-LAP, multi-well_NCBP1_14; NCBP1-LAP, multi-well_NCBP1_20	NCBP3-LAP, test tubes_NCBP3_12; NCBP3-LAP, test tubes_NCBP3_7; NCBP1-LAP, multi-well_NCBP1_10; NCBP1-LAP, multi-well_NCBP1_12; NCBP1-LAP, multi-well_NCBP1_7; NCBP2-LAP, multi-well_NCBP2_10; NCBP2-LAP, multi-well_NCBP2_18; NCBP2-LAP, multi-well_NCBP2_20; NCBP2-LAP, multi-well_NCBP2_7
P46013;P46013-2	MKI67	no group	NCBP2-LAP, multi-well_NCBP2_12	NCBP1-LAP, multi-well_NCBP1_12
P46087-2;P46087;P46087-4;P46087-3	NOP2	no group	NCBP1-LAP, multi-well_NCBP1_18; NCBP2-LAP, multi-well_NCBP2_12	NCBP1-LAP, multi-well_NCBP1_12; NCBP1-LAP, multi-well_NCBP1_20; NCBP2-LAP, multi-well_NCBP2_20
P46782	RPS5	no group	NCBP3-LAP, test tubes_NCBP3_12; NCBP3-LAP, test tubes_NCBP3_18	NCBP1-LAP, multi-well_NCBP1_12; NCBP1-LAP, multi-well_NCBP1_18; NCBP1-LAP, multi-well_NCBP1_7
P49411	TUFM	no group	NCBP2-LAP, multi-well_NCBP2_20	NCBP3-LAP, test tubes_NCBP3_7
P50454	SERPINH1	no group	NCBP3-LAP, test tubes_NCBP3_12	NCBP2-LAP, multi-well_NCBP2_20
P53999	SUB1	no group	NCBP1-LAP, multi-well_NCBP1_12	NCBP1-LAP, multi-well_NCBP1_10
P55265;P55265-4;P55265-5;P55265-3;P55265-2	ADAR	no group	NCBP1-LAP, multi-well_NCBP1_7	NCBP3-LAP, test tubes_NCBP3_7; NCBP1-LAP, multi-well_NCBP1_12; NCBP1-LAP, multi-well_NCBP1_18; NCBP2-LAP, multi-well_NCBP2_12; NCBP2-LAP, multi-well_NCBP2_20
P60842;P60842-2	EIF4A1	no group	NCBP1-LAP, multi-well_NCBP1_20	NCBP2-LAP, multi-well_NCBP2_20
P60866;P60866-2	RPS20	no group	NCBP3-LAP, test tubes_NCBP3_12	NCBP3-LAP, test tubes_NCBP3_18; NCBP2-LAP, multi-well_NCBP2_20
P61247	RPS3A	no group	NCBP1-LAP, multi-well_NCBP1_18	NCBP3-LAP, test tubes_NCBP3_7; NCBP1-LAP, multi-well_NCBP1_12; NCBP2-LAP, multi-well_NCBP2_20
P61353	RPL27	no group	NCBP1-LAP, multi-well_NCBP1_7	NCBP2-LAP, multi-well_NCBP2_12
P62241	RPS8	no group	NCBP1-LAP, multi-well_NCBP1_18; NCBP1-LAP, multi-well_NCBP1_20; NCBP2-LAP, multi-well_NCBP2_12	NCBP2-LAP, multi-well_NCBP2_20
P62277	RPS13	no group	NCBP3-LAP, test tubes_NCBP3_12; NCBP1-LAP, multi-well_NCBP1_7	NCBP1-LAP, multi-well_NCBP1_18
P62805	HIST1H4A	no group	NCBP1-LAP, multi-well_NCBP1_10; NCBP1-LAP, multi-well_NCBP1_12; NCBP2-LAP, multi-well_NCBP2_14; NCBP2-LAP, multi-well_NCBP2_18	NCBP3-LAP, test tubes_NCBP3_7; NCBP2-LAP, multi-well_NCBP2_10; NCBP2-LAP, multi-well_NCBP2_20
P62826	RAN	no group	NCBP1-LAP, multi-well_NCBP1_20	NCBP1-LAP, multi-well_NCBP1_14
P62829	RPL23	no group	NCBP1-LAP, multi-well_NCBP1_7	NCBP2-LAP, multi-well_NCBP2_20
P62913;P62913-2	RPL11	no group	NCBP1-LAP, multi-well_NCBP1_7; NCBP2-LAP, multi-well_NCBP2_12; NCBP2-LAP, multi-well_NCBP2_20	NCBP3-LAP, test tubes_NCBP3_7; NCBP1-LAP, multi-well_NCBP1_12
P62979;P62987;P0CG47;P0CG48	RPS27A;UBA52;UBB;UBC	no group	NCBP3-LAP, test tubes_NCBP3_12; NCBP3-LAP, test tubes_NCBP3_7; NCBP1-LAP, multi-well_NCBP1_14; NCBP1-LAP, multi-well_NCBP1_7; NCBP2-LAP, multi-well_NCBP2_20	NCBP1-LAP, multi-well_NCBP1_12; NCBP2-LAP, multi-well_NCBP2_12
P63244	GNB2L1	no group	NCBP1-LAP, multi-well_NCBP1_18	NCBP1-LAP, multi-well_NCBP1_12; NCBP1-LAP, multi-well_NCBP1_20; NCBP1-LAP, multi-well_NCBP1_7; NCBP2-LAP, multi-well_NCBP2_20
P67809;Q9Y2T7	YBX1	no group	NCBP3-LAP, test tubes_NCBP3_18; NCBP1-LAP, multi-well_NCBP1_7	NCBP3-LAP, test tubes_NCBP3_12; NCBP3-LAP, test tubes_NCBP3_7; NCBP1-LAP, multi-well_NCBP1_10; NCBP1-LAP, multi-well_NCBP1_12; NCBP1-LAP, multi-well_NCBP1_18; NCBP2-LAP, multi-well_NCBP2_12
P68363;P68363-2;Q9H853	TUBA1B	no group	NCBP3-LAP, test tubes_NCBP3_7; NCBP2-LAP, multi-well_NCBP2_10	NCBP1-LAP, multi-well_NCBP1_10; NCBP1-LAP, multi-well_NCBP1_12
P68371;P04350	TUBB4B;TUBB4A	no group	NCBP1-LAP, multi-well_NCBP1_10; NCBP1-LAP, multi-well_NCBP1_12; NCBP2-LAP, multi-well_NCBP2_18	NCBP3-LAP, test tubes_NCBP3_7
P78527;P78527-2	PRKDC	no group	NCBP1-LAP, multi-well_NCBP1_18; NCBP2-LAP, multi-well_NCBP2_20	NCBP3-LAP, test tubes_NCBP3_7; NCBP1-LAP, multi-well_NCBP1_12
P81605;P81605-2	DCD	no group	NCBP2-LAP, multi-well_NCBP2_18; NCBP2-LAP, multi-well_NCBP2_7	NCBP2-LAP, multi-well_NCBP2_10; NCBP2-LAP, multi-well_NCBP2_12; NCBP2-LAP, multi-well_NCBP2_14
Q02809;Q02809-2	PLOD1	no group	NCBP3-LAP, test tubes_NCBP3_12	NCBP1-LAP, multi-well_NCBP1_14; NCBP1-LAP, multi-well_NCBP1_18; NCBP2-LAP, multi-well_NCBP2_18
Q06830	PRDX1	no group	NCBP3-LAP, test tubes_NCBP3_10; NCBP1-LAP, multi-well_NCBP1_14	NCBP1-LAP, multi-well_NCBP1_10
Q07065;Q96K21-4;Q96K21-3;Q96K21-2;Q96K21	CKAP4	no group	NCBP2-LAP, multi-well_NCBP2_18	NCBP3-LAP, test tubes_NCBP3_7; NCBP2-LAP, multi-well_NCBP2_12
Q08188	TGM3	no group	NCBP2-LAP, multi-well_NCBP2_14	NCBP2-LAP, multi-well_NCBP2_7
Q09666;Q09666-2;P48552	AHNAK	no group	NCBP1-LAP, multi-well_NCBP1_12; NCBP1-LAP, multi-well_NCBP1_20	NCBP1-LAP, multi-well_NCBP1_14; NCBP1-LAP, multi-well_NCBP1_18; NCBP2-LAP, multi-well_NCBP2_12
Q12788	TBL3	no group	NCBP2-LAP, multi-well_NCBP2_12	NCBP2-LAP, multi-well_NCBP2_20
Q12906-7;Q12906;Q12906-4;Q12906-6;Q12906-5;Q12906-2;Q12906-3	ILF3	no group	NCBP2-LAP, multi-well_NCBP2_12; NCBP2-LAP, multi-well_NCBP2_18	NCBP3-LAP, test tubes_NCBP3_12; NCBP3-LAP, test tubes_NCBP3_7; NCBP1-LAP, multi-well_NCBP1_10; NCBP1-LAP, multi-well_NCBP1_12; NCBP1-LAP, multi-well_NCBP1_20; NCBP2-LAP, multi-well_NCBP2_20
Q13151	HNRNPA0	no group	NCBP1-LAP, multi-well_NCBP1_18	NCBP1-LAP, multi-well_NCBP1_12; NCBP1-LAP, multi-well_NCBP1_7
Q13310-3;Q13310-2;Q13310;P0CB38	PABPC4	no group	NCBP3-LAP, test tubes_NCBP3_18	NCBP3-LAP, test tubes_NCBP3_12; NCBP3-LAP, test tubes_NCBP3_7; NCBP1-LAP, multi-well_NCBP1_10; NCBP1-LAP, multi-well_NCBP1_12; NCBP1-LAP, multi-well_NCBP1_18; NCBP1-LAP, multi-well_NCBP1_20; NCBP1-LAP, multi-well_NCBP1_7; NCBP2-LAP, multi-well_NCBP2_20
Q14103-4;Q14103-3;Q14103-2;Q14103	HNRNPD	no group	NCBP3-LAP, test tubes_NCBP3_18	NCBP3-LAP, test tubes_NCBP3_7; NCBP1-LAP, multi-well_NCBP1_10; NCBP1-LAP, multi-well_NCBP1_12; NCBP1-LAP, multi-well_NCBP1_18; NCBP1-LAP, multi-well_NCBP1_7; NCBP2-LAP, multi-well_NCBP2_12; NCBP2-LAP, multi-well_NCBP2_18
Q14126	DSG2	no group	NCBP2-LAP, multi-well_NCBP2_18	NCBP2-LAP, multi-well_NCBP2_7
Q15366-6;Q15366-3;Q15366;Q15366-2;Q15366-4;Q15366-5;Q15366-7;Q15366-8;P57721-2;P57721-3;P57721-5;P57721-4;P57721	PCBP2	no group	NCBP3-LAP, test tubes_NCBP3_12; NCBP2-LAP, multi-well_NCBP2_20	NCBP3-LAP, test tubes_NCBP3_7; NCBP2-LAP, multi-well_NCBP2_12
Q15717;Q15717-2;P26378-4;P26378-2;P26378-5;P26378;P26378-3	ELAVL1	no group	NCBP3-LAP, test tubes_NCBP3_12; NCBP3-LAP, test tubes_NCBP3_18	NCBP3-LAP, test tubes_NCBP3_7; NCBP1-LAP, multi-well_NCBP1_10; NCBP1-LAP, multi-well_NCBP1_12; NCBP1-LAP, multi-well_NCBP1_18; NCBP1-LAP, multi-well_NCBP1_20; NCBP1-LAP, multi-well_NCBP1_7
Q5VTE0;P68104;P68104-2;Q05639	EEF1A1P5;EEF1A1	no group	NCBP2-LAP, multi-well_NCBP2_12; NCBP2-LAP, multi-well_NCBP2_14	NCBP1-LAP, multi-well_NCBP1_10
Q6PKG0;Q6PKG0-3;Q659C4-7;Q659C4-6;Q659C4-5;Q659C4-2;Q659C4;Q659C4-9	LARP1	no group	NCBP3-LAP, test tubes_NCBP3_12; NCBP3-LAP, test tubes_NCBP3_18	NCBP3-LAP, test tubes_NCBP3_10; NCBP3-LAP, test tubes_NCBP3_7; NCBP1-LAP, multi-well_NCBP1_10; NCBP1-LAP, multi-well_NCBP1_12; NCBP1-LAP, multi-well_NCBP1_18; NCBP1-LAP, multi-well_NCBP1_20; NCBP1-LAP, multi-well_NCBP1_7
Q6UN15-3;Q6UN15-5;Q6UN15;Q6UN15-4	FIP1L1	no group	NCBP3-LAP, test tubes_NCBP3_12; NCBP3-LAP, test tubes_NCBP3_18; NCBP2-LAP, multi-well_NCBP2_12	NCBP1-LAP, multi-well_NCBP1_7; NCBP2-LAP, multi-well_NCBP2_18
Q71DI3;Q16695;P84243;P68431;Q6NXT2	HIST2H3A;HIST3H3;H3F3A;HIST1H3A;H3F3C	no group	NCBP1-LAP, multi-well_NCBP1_12	NCBP1-LAP, multi-well_NCBP1_10
Q7L2E3-3;Q7L2E3;Q7L2E3-2	DHX30	no group	NCBP1-LAP, multi-well_NCBP1_18; NCBP1-LAP, multi-well_NCBP1_7; NCBP2-LAP, multi-well_NCBP2_12	NCBP3-LAP, test tubes_NCBP3_7; NCBP2-LAP, multi-well_NCBP2_20
Q8IWX8	CHERP	no group	NCBP3-LAP, test tubes_NCBP3_18	NCBP3-LAP, test tubes_NCBP3_7; NCBP1-LAP, multi-well_NCBP1_7; NCBP2-LAP, multi-well_NCBP2_12
Q8IWZ3;Q8IWZ3-4;Q8IWZ3-6;Q8IWZ3-5	ANKHD1	no group	NCBP2-LAP, multi-well_NCBP2_10	NCBP1-LAP, multi-well_NCBP1_10
Q8IX12-2;Q8IX12	CCAR1	no group	NCBP1-LAP, multi-well_NCBP1_18	NCBP3-LAP, test tubes_NCBP3_18; NCBP2-LAP, multi-well_NCBP2_12; NCBP2-LAP, multi-well_NCBP2_18
Q92804-2;Q92804	TAF15	no group	NCBP3-LAP, test tubes_NCBP3_18; NCBP2-LAP, multi-well_NCBP2_12; NCBP2-LAP, multi-well_NCBP2_18	NCBP1-LAP, multi-well_NCBP1_12; NCBP1-LAP, multi-well_NCBP1_18; NCBP1-LAP, multi-well_NCBP1_20
Q92900-2;Q92900	UPF1	no group	NCBP2-LAP, multi-well_NCBP2_18	NCBP3-LAP, test tubes_NCBP3_12; NCBP3-LAP, test tubes_NCBP3_18; NCBP3-LAP, test tubes_NCBP3_7; NCBP1-LAP, multi-well_NCBP1_10; NCBP1-LAP, multi-well_NCBP1_12; NCBP1-LAP, multi-well_NCBP1_18; NCBP1-LAP, multi-well_NCBP1_20; NCBP1-LAP, multi-well_NCBP1_7; NCBP2-LAP, multi-well_NCBP2_12; NCBP2-LAP, multi-well_NCBP2_20
Q96HS1;Q96HS1-2	PGAM5	no group	NCBP3-LAP, test tubes_NCBP3_18	NCBP3-LAP, test tubes_NCBP3_12; NCBP3-LAP, test tubes_NCBP3_7; NCBP1-LAP, multi-well_NCBP1_12
Q96KR1	ZFR	no group	NCBP3-LAP, test tubes_NCBP3_10; NCBP3-LAP, test tubes_NCBP3_18	NCBP3-LAP, test tubes_NCBP3_12; NCBP3-LAP, test tubes_NCBP3_7; NCBP1-LAP, multi-well_NCBP1_12; NCBP1-LAP, multi-well_NCBP1_18; NCBP1-LAP, multi-well_NCBP1_7
Q96PK6;Q96PK6-2;Q96PK6-3;Q96PK6-4	RBM14	no group	NCBP3-LAP, test tubes_NCBP3_7; NCBP1-LAP, multi-well_NCBP1_14	NCBP1-LAP, multi-well_NCBP1_12; NCBP2-LAP, multi-well_NCBP2_18
Q99729-3;Q99729-2;Q99729-4;Q99729	HNRNPAB	no group	NCBP3-LAP, test tubes_NCBP3_12	NCBP3-LAP, test tubes_NCBP3_7; NCBP1-LAP, multi-well_NCBP1_12; NCBP1-LAP, multi-well_NCBP1_18; NCBP1-LAP, multi-well_NCBP1_20; NCBP1-LAP, multi-well_NCBP1_7; NCBP2-LAP, multi-well_NCBP2_12; NCBP2-LAP, multi-well_NCBP2_18
Q9BUJ2-2;Q9BUJ2;Q9BUJ2-4;Q9BUJ2-3;Q9BUJ2-5	HNRNPUL1	no group	NCBP3-LAP, test tubes_NCBP3_7; NCBP2-LAP, multi-well_NCBP2_10; NCBP2-LAP, multi-well_NCBP2_20	NCBP1-LAP, multi-well_NCBP1_12; NCBP1-LAP, multi-well_NCBP1_18; NCBP1-LAP, multi-well_NCBP1_7; NCBP2-LAP, multi-well_NCBP2_12; NCBP2-LAP, multi-well_NCBP2_18
Q9H0A0;Q9H0A0-2	NAT10	no group	NCBP2-LAP, multi-well_NCBP2_12	NCBP3-LAP, test tubes_NCBP3_10; NCBP2-LAP, multi-well_NCBP2_20
Q9NR30;Q9NR30-2	DDX21	no group	NCBP1-LAP, multi-well_NCBP1_20; NCBP2-LAP, multi-well_NCBP2_12	NCBP3-LAP, test tubes_NCBP3_7; NCBP1-LAP, multi-well_NCBP1_12; NCBP2-LAP, multi-well_NCBP2_20
Q9NWB6;Q9NWB6-2;Q9NWB6-3	ARGLU1	no group	NCBP1-LAP, multi-well_NCBP1_14	NCBP3-LAP, test tubes_NCBP3_7; NCBP2-LAP, multi-well_NCBP2_12
Q9NZB2;Q9NZB2-6;Q9NZB2-4;Q9NZB2-5;Q9NZB2-2;Q5T035	FAM120A	no group	NCBP3-LAP, test tubes_NCBP3_10; NCBP3-LAP, test tubes_NCBP3_18	NCBP3-LAP, test tubes_NCBP3_12; NCBP3-LAP, test tubes_NCBP3_7; NCBP1-LAP, multi-well_NCBP1_10; NCBP1-LAP, multi-well_NCBP1_12; NCBP1-LAP, multi-well_NCBP1_18; NCBP1-LAP, multi-well_NCBP1_20; NCBP1-LAP, multi-well_NCBP1_7
Q9NZI8;Q9NZI8-2	IGF2BP1	no group	NCBP3-LAP, test tubes_NCBP3_12	NCBP3-LAP, test tubes_NCBP3_18; NCBP3-LAP, test tubes_NCBP3_7
Q9NZT1	CALML5	no group	NCBP1-LAP, multi-well_NCBP1_10	NCBP2-LAP, multi-well_NCBP2_14
Q9Y2W1	THRAP3	no group	NCBP1-LAP, multi-well_NCBP1_7	NCBP3-LAP, test tubes_NCBP3_10; NCBP3-LAP, test tubes_NCBP3_12; NCBP3-LAP, test tubes_NCBP3_18; NCBP3-LAP, test tubes_NCBP3_7; NCBP1-LAP, multi-well_NCBP1_10; NCBP1-LAP, multi-well_NCBP1_12; NCBP1-LAP, multi-well_NCBP1_20; NCBP2-LAP, multi-well_NCBP2_18; NCBP2-LAP, multi-well_NCBP2_20
Q9Y2X3	NOP58	no group	NCBP1-LAP, multi-well_NCBP1_20; NCBP1-LAP, multi-well_NCBP1_7; NCBP2-LAP, multi-well_NCBP2_12	NCBP2-LAP, multi-well_NCBP2_20
Q9Y3I0	RTCB	no group	NCBP3-LAP, test tubes_NCBP3_12	NCBP3-LAP, test tubes_NCBP3_7
Q9Y520-3;Q9Y520-6;Q9Y520-4;Q9Y520-5;Q9Y520;Q9Y520-7;Q9Y520-2	PRRC2C	no group	NCBP3-LAP, test tubes_NCBP3_12	NCBP3-LAP, test tubes_NCBP3_10
