## Supplemental Figures and Tables for "Affinity proteomic dissection of the human nuclear cap-binding complex interactome": Supplemental_Data_Tables.xlsx

### Sheet: Book 1. Legend & Replicates 
	Contents:
	Book 1: Legend and replicate information for MS analysis
	Book 2: 24 conditions NCBP1-LAP pre-screen
	Book 3: 4x 6-condition NCBP1-LAP and LAP-control, multi-well
	Book 4: 4x 6-condition NCBP2-LAP and LAP-control, multi-well
	Book 5: 4x 6-condition NCBP3-LAP and LAP-control, multi-well (omitted from this study)
	Book 6: 3x 4-condition NCBP3-LAP and control, microfuge tubes
	For gels, the bait protein is labeled on the right side of the specific band and with an asterisk at the left.
	Individual band that was cut for MS was numbered and labelled with a red stroke on the gel, and top proteins identifed by MS were listed in the table below the gel images.
	Table 1 Number of replicates used for MS data analysis
	24- condition screen of NCBP1-LAP was done with no replicate, and the rest of the MS analysis for the selected 6 conditions was done the following replicate number:
	Condition No.	4x 6 NCBP1 (50mg)		4x 6 NCBP2(50 mg)		3x 4 NCBP3 (300 mg)		4x 6 NCBP3 (50mg, omitted)
		NCBP1-LAP	CTRL-LAP	NCBP2-LAP	CTRL-LAP	NCBP3-LAP	CTRL-LAP	NCBP3-LAP	CTRL-LAP
	7	4	4	3	4	3	3	2	4
	10	4	4	4	4	3	3	2	4
	12	3	3	4	4	3	3	2	4
	14	4	4	4	4	-	-	3	4
	18	4	4	3	4	3	3	3	4
	20	4	4	4	4	-	-	3	4

### Sheet: Book 2. NCBP1 24-condition
NCBP1 24-condition screen
Condition no.	Buffer composition
1	20 mM HEPES-Na, pH 7.4, 150 mM NaCl, 0.1% Tween 20
2	20 mM HEPES-Na, pH 7.4, 300 mM NaCl, 0.1% Tween 20
3	20 mM HEPES-Na, pH 7.4, 100 mM NaCl, 5mM CHAPS
4	20 mM HEPES-Na, pH 7.4, 150 mM NaCl, 5mM CHAPS
5	20 mM HEPES-Na, pH 7.4, 300 mM NaCl, 5mM CHAPS
6	20 mM HEPES-Na, pH 7.4, 100 mM NaCl, 5mM d-BCHAP
7	20 mM HEPES-Na, pH 7.4, 150 mM NaCl, 5mM d-BCHAP
8	20 mM HEPES-Na, pH 7.4, 100 mM NaCl, 0.5mM Sarcosyl
9	20 mM HEPES-Na, pH 7.4, 200 mM NaCl, 0.5mM Sarcosyl
10	20 mM HEPES-Na, pH 7.4, 300 mM NaCl, 0.5mM Sarcosyl
11	20 mM HEPES-Na, pH 7.4, 300 mM NaCl, 0.25mM Sarcosyl
12	20 mM HEPES-Na, pH 7.4, 150 mM NaCl, 0.5% TRIT X100
13	20 mM HEPES-Na, pH 7.4, 300 mM NaCl, 0.5% TRIT X100
14	20 mM HEPES-Na, pH 7.4, 50 mM MgCl2, 0.5% TRIT X100
15	20 mM HEPES-Na, pH 7.4, 100 mM MgCl2, 0.5% TRIT X100
16	125 mM NH4 Acet, pH 7, mM , 1% TRIT X100
17	200 mM NH4 Acet, pH 7, mM , 1% TRIT X100
18	125 mM NH4 Acet, pH 7, 100 mM NaCl, 1% TRIT X100
19	200 mM NH4 Acet, pH 7, 100 mM NaCl, 1% TRIT X100
20	20 mM TRIS-Cl, pH 8, 125 mM Na3 Cit, 1% TRIT X100
21	20 mM TRIS-Cl, pH 8, 200 mM Na3 Cit, 1% TRIT X100
22	20 mM TRIS-Cl, pH 8, 100 mM K Acet, 1% TRIT X100
23	20 mM TRIS-Cl, pH 8, 200 mM K Acet, 1% TRIT X100
24	20 mM TRIS-Cl, pH 8, 300 mM K Acet, 1% TRIT X100
			Band no.	Protein Name
			1	NCBP1
			2	THRAP3, DHX9, ZC3H18
			3	SRRT, PRPF6, RBM15
			4	NCL, KPNB1, DHX
			5	PABPC1, PABPC4, RBM14
			6	DDX5, IGF2BP
			7	HNRNPL, NELFCD, FUBP3, PUF60
			8	NONO, HNRNPK, KPNA2/3/4
			9	HNRNPA2B1,HNRNPA1, EIF2A
			10	NCBP2, Histon H3
			11	Histone H3, NCBP2, Histone H2
			12	Histone H4, RPL35A, ERH

### Sheet: Book 3. NCBP1 4x 6-condition
NCBP1 4x 6-condition screen
Condition no.	Buffer composition
7	20 mM HEPES-Na, pH 7.4, 150 mM NaCl, 5mM d-BCHAP
10	20 mM HEPES-Na, pH 7.4, 300 mM NaCl, 0.5mM Sarcosyl
12	20 mM HEPES-Na, pH 7.4, 150 mM NaCl, 0.5% TRIT X100
14	20 mM HEPES-Na, pH 7.4, 50 mM MgCl2, 0.5% TRIT X100
18	125 mM NH4 Acet, pH 7, 100 mM NaCl, 1% TRIT X100
20	20 mM TRIS-Cl, pH 8, 125 mM Na3 Cit, 1% TRIT X100

### Sheet: Book 4. NCBP2 4x 6-condition
NCBP2 4x 6-condition screen
Condition no.	Buffer composition
7	20 mM HEPES-Na, pH 7.4, 150 mM NaCl, 5mM d-BCHAP
10	20 mM HEPES-Na, pH 7.4, 300 mM NaCl, 0.5mM Sarcosyl
12	20 mM HEPES-Na, pH 7.4, 150 mM NaCl, 0.5% TRIT X100
14	20 mM HEPES-Na, pH 7.4, 50 mM MgCl2, 0.5% TRIT X100
18	125 mM NH4 Acet, pH 7, 100 mM NaCl, 1% TRIT X100
20	20 mM TRIS-Cl, pH 8, 125 mM Na3 Cit, 1% TRIT X100
		Band no.	Protein Name
		1	IGG, Tubulin, GFP
		2	EEF1A1, GFP, HNRNPF, EIF4A3
		3	NCBP1

### Sheet: Book 5. NCBP3 4x 6-condition
NCBP3 4x 6-condition screen
Condition no.	Buffer composition
7	20 mM HEPES-Na, pH 7.4, 150 mM NaCl, 5mM d-BCHAP
10	20 mM HEPES-Na, pH 7.4, 300 mM NaCl, 0.5mM Sarcosyl
12	20 mM HEPES-Na, pH 7.4, 150 mM NaCl, 0.5% TRIT X100
14	20 mM HEPES-Na, pH 7.4, 50 mM MgCl2, 0.5% TRIT X100
18	125 mM NH4 Acet, pH 7, 100 mM NaCl, 1% TRIT X100
20	20 mM TRIS-Cl, pH 8, 125 mM Na3 Cit, 1% TRIT X100
		Band no.	Protein Name
		1	IGG, Tubulin, DDX39A, DDX39B
		2	EIF4A3, EEF1A1
		3	NCBP3

### Sheet: Book 6. NCBP3 3x 4 condition
NCBP3 3x 4-condition manual IPs
Condition no.	Buffer composition
7	20 mM HEPES-Na, pH 7.4, 150 mM NaCl, 5mM d-BCHAP
10	20 mM HEPES-Na, pH 7.4, 300 mM NaCl, 0.5mM Sarcosyl
12	20 mM HEPES-Na, pH 7.4, 150 mM NaCl, 0.5% TRIT X100
18	125 mM NH4 Acet, pH 7, 100 mM NaCl, 1% TRIT X100
20	20 mM TRIS-Cl, pH 8, 125 mM Na3 Cit, 1% TRIT X100
		Band no.	Protein Name
		1	NCBP3
		2	ALYREF
